# Positive supercoiling buildup is a trigger of *E. coli*’s short-term response to cold shock

**DOI:** 10.1101/2021.12.22.473827

**Authors:** Suchintak Dash, Cristina S.D. Palma, Ines S.C. Baptista, Mohamed N.M. Bahrudeen, Bilena L.B. Almeida, Vatsala Chauhan, Rahul Jagadeesan, Andre S. Ribeiro

## Abstract

Adaptation to cold shock (CS) is a key survival skill of gut bacteria of warm-blooded animals. In *E. coli*, this skill emerges from a complex transcriptional program of multiple, timely-ordered shifts in gene expression. We identified short-term, cold shock repressed (CSR) genes by RNA-seq and provide evidence that their variability in evolutionary fitness is low and that their responsiveness to cold emanates from intrinsic features. Given that their single-cell variability in protein numbers increases after CS, we hypothesized that the responsiveness of a large portion of CSR genes is triggered by the high propensity for transcription locking due to positive supercoiling buildup (PSB). We then proposed a model of this phenomenon and, in support, show that nearly half of CSR genes are highly responsive to Gyrase inhibition. Also, their response strengths to CS and Gyrase inhibition correlate and most CSR genes increase their single-cell variability in protein numbers. Further, during CS, the cells’ nucleoid density increases (in agreement with increased numbers of positive supercoils), their energy levels become depleted (while the resolving of positive supercoils is ATP dependent), and the colocalization of Gyrases and the nucleoid increases (in agreement with increased time length for resolving supercoils). We conclude that high sensitivity to PSB is at the core of the short-term, cold shock responsive transcriptional program of *E. coli* and propose that this gene feature may be useful for providing temperature sensitivity to chromosome-integrated synthetic circuits.
