## Supplementary File 1 for "Positive supercoiling buildup is a trigger of *E. coli*’s short-term response to cold shock"

### Sheet: 0 min
Data:	Flow-cytometry (FITC-H channel) in AU
Data processing:	Gating (1%) and Background subtraction
Number of events:	> 40000
Number of biological repeats:		3
Gene	Mean				STD				CV2				Skewness
	Replicate 1	Replicate 2	Replicate 3	Average	Replicate 1	Replicate 2	Replicate 3	Average	Replicate 1	Replicate 2	Replicate 3	Average	Replicate 1	Replicate 2	Replicate 3	Average
aldA	2954.22	2904.09	2899.27	2919.19	2538.42	2480.55	2461.83	2493.6	0.738316	0.72958	0.721007	0.729634	1.0464	1.05032	1.06669	1.05447
bolA	544.651	632.855	538.403	571.97	636.932	675.609	631.209	647.917	1.36757	1.13968	1.37446	1.2939	1.24946	1.09516	1.24839	1.19767
clpA	636.023	592.29	558.954	595.756	674.678	650.574	625.709	650.32	1.12525	1.20649	1.25312	1.19495	1.13111	1.10401	1.13435	1.12316
elaB	4500.93	4275.38	4310.25	4362.19	5349.3	5286.33	5310.76	5315.47	1.41251	1.52883	1.51813	1.48649	1.10049	1.17048	1.12586	1.13228
feoA	527.768	503.704	497.239	509.57	559.475	538.654	551.456	549.861	1.12376	1.14359	1.22996	1.16577	0.973759	1.02224	1.08969	1.02856
gabD	211.996	144.922	131.549	162.823	370.932	327.569	293.158	330.553	3.0615	5.10897	4.96623	4.3789	2.19707	2.73594	2.73569	2.55623
gatZ	1827.63	1789.04	1318.92	1645.2	2161.3	2109.72	1540.46	1937.16	1.39847	1.39062	1.36417	1.38442	2.25993	2.23173	1.78414	2.09194
gcvP	1555.84	1430.49	1532.05	1506.13	1172.18	1170.12	1168.16	1170.16	0.567624	0.66911	0.58138	0.606038	0.777968	0.832108	0.823646	0.811241
gcvT	1008.82	944.997	947.272	967.03	931.107	890.481	905.513	909.034	0.851865	0.88795	0.913777	0.88453	0.916503	0.998088	1.00862	0.974404
glpD	1037.51	936.826	948.16	974.165	1518.88	1456.04	1488.39	1487.77	2.14322	2.41561	2.46416	2.341	2.98464	3.05469	3.05325	3.03086
katE	219.05	157.65	211.417	196.039	423.377	381.496	420.793	408.555	3.73568	5.85583	3.96149	4.51767	1.56415	1.93117	1.68785	1.72772
manY	1536.95	1473.87	1492.22	1501.02	1318.45	1283.87	1308.82	1303.71	0.735879	0.758794	0.769292	0.754655	1.45835	1.45848	1.45939	1.45874
ndk	1261.02	1298	1227.49	1262.17	1231.66	1184.26	1172.69	1196.2	0.953981	0.832421	0.912705	0.899702	1.02132	0.949393	1.03994	1.00355
nuoE	696.203	672.046	630.271	666.173	628.899	620.945	609.796	619.88	0.816	0.853708	0.936084	0.868597	0.864736	0.882511	0.911591	0.886279
pepN	780.517	776.389	723.721	760.209	703.133	764.878	733.506	733.839	0.811542	0.970568	1.02722	0.936444	0.914006	0.926144	1.01786	0.952671
pfkA	1619.86	1558.17	1556.33	1578.12	1048.2	1055.47	1051.9	1051.86	0.418731	0.45884	0.456826	0.444799	0.585676	0.63717	0.657122	0.626656
pgk	7201.55	7229.33	7167.25	7199.38	3172.18	3088.31	2871.43	3043.97	0.194027	0.182493	0.160506	0.179009	0.739437	0.74277	0.526589	0.669599
putP	680.181	648.266	615.665	648.037	692.171	678.591	661.8	677.521	1.03556	1.09575	1.15549	1.0956	1.06409	1.11699	1.18446	1.12185
tktB	229.308	277.214	233.236	246.586	422.535	449.838	411.179	427.851	3.39537	2.63319	3.10794	3.0455	1.82387	1.74947	1.90167	1.82501
tnaA	2720.99	2859.3	2579.86	2720.05	2089.72	2150.08	1983.02	2074.27	0.589823	0.565444	0.59083	0.582032	1.45384	1.42549	1.43002	1.43645
tpiA	2848.25	2845.89	2682.14	2792.1	1795.88	1926.5	1486.33	1736.24	0.397556	0.45825	0.307091	0.387632	1.48095	1.78367	0.620039	1.29489
wrbA	2059.49	2010.04	1889.98	1986.5	1928.93	1863.98	1831.62	1874.84	0.877234	0.859947	0.9392	0.892127	1.84931	1.78039	1.89373	1.84114
yaeH	1179.97	1200.17	1131.1	1170.41	1004.52	1032.44	973.495	1003.48	0.724732	0.740022	0.740737	0.735164	0.991965	0.9975	0.952404	0.980623
ybeL	890.411	844.129	812.478	849.006	937.24	907.93	895.263	913.478	1.10795	1.15688	1.21417	1.15967	1.31056	1.35206	1.32824	1.33029
yccJ	519.386	498.431	463.922	493.913	645.813	623.842	614.676	628.11	1.54608	1.56653	1.75551	1.62271	1.49997	1.45407	1.56569	1.50658
yciL	1229.18	1243.45	873.814	1115.48	1391.78	1563.8	754.601	1236.73	1.28206	1.58163	0.745756	1.20315	3.00324	3.23141	0.810473	2.34837
ydfG	1131.95	1121.1	1082.1	1111.72	892.141	895.911	876.122	888.058	0.621175	0.638614	0.655538	0.638442	0.756018	0.758549	0.800306	0.771624
yeex	2127.85	2171.46	2197.74	2165.69	2324.37	2349.62	2374.2	2349.4	1.19324	1.17083	1.16702	1.17703	1.635	1.65715	1.73447	1.67554
yjbQ	229.178	173.322	155.823	186.108	359.58	318.971	295.746	324.765	2.46176	3.38685	3.60225	3.15029	1.95303	2.10039	2.38886	2.14743
yqiD	4068.91	4175.32	4073.64	4105.96	4458.78	4530.24	4516.59	4501.87	1.20081	1.17724	1.22929	1.20245	1.84844	1.82231	1.85538	1.84205

### Sheet: 120 min
Data:	Flow-cytometry (FITC-H channel) in AU
Data processing:	Gating (1%) and Background subtraction
Number of events:	> 40000
Number of biological repeats:		3
Gene	Mean				STD				CV2				Skewness
	Replicate 1	Replicate 2	Replicate 3	Average	Replicate 1	Replicate 2	Replicate 3	Average	Replicate 1	Replicate 2	Replicate 3	Average	Replicate 1	Replicate 2	Replicate 3	Average
aldA	2468.66	2442.47	2434.65	2448.59	2190.36	2126.2	2157.93	2158.16	0.787244	0.757794	0.785596	0.776878	1.27344	1.25431	1.2695	1.26575
bolA	391.73	478.594	422.265	430.863	582.267	633.591	584.253	600.037	2.20938	1.7526	1.91439	1.95879	1.26704	1.23667	1.1987	1.23414
clpA	594.386	592.517	586.07	590.991	681.907	676.68	677.753	678.78	1.31617	1.30426	1.33735	1.31926	1.227	1.15422	1.11391	1.16504
elaB	3617.28	3543.04	3719.68	3626.67	4986.85	4979.22	5099.71	5021.92	1.90059	1.97501	1.87967	1.91842	1.47768	1.52228	1.4863	1.49542
feoA	192.19	183.899	213.103	196.397	441.497	448.47	433.833	441.267	5.27707	5.94714	4.14444	5.12288	1.70742	1.63163	1.48599	1.60835
gabD	102.956	97.0311	101.308	100.431	293.765	289.059	293.019	291.948	8.1414	8.87466	8.36578	8.46061	2.38108	2.38652	2.21605	2.32789
gatZ	1521.47	1522.76	996.046	1346.76	1545.17	1534.16	1335.55	1471.63	1.0314	1.01503	1.79788	1.28144	1.80644	1.74012	2.06378	1.87011
gcvP	1467.43	1450.97	1479.39	1465.93	1150.1	1168.61	1170.98	1163.23	0.614264	0.64867	0.626515	0.629816	0.861735	0.863465	0.875542	0.866914
gcvT	677.916	672.283	695.824	682.008	822.167	804.239	825.596	817.334	1.47085	1.43109	1.40779	1.43657	1.26915	1.26567	1.23745	1.25742
glpD	793.812	769.633	759.025	774.156	1304.77	1283.26	1250.34	1279.45	2.70167	2.78009	2.71357	2.73178	3.03178	3.14645	3.12249	3.10024
katE	300.014	299.599	389.326	329.646	535.997	527.811	569.425	544.411	3.19186	3.10368	2.13918	2.81157	1.3138	1.36124	1.31001	1.32835
manY	1342.36	1230.22	1307.05	1293.21	1250.65	1143.03	1243.81	1212.5	0.868026	0.863279	0.905584	0.878963	1.55326	1.32731	1.52061	1.46706
ndk	999.144	950.785	969.814	973.248	971.218	930.986	956.473	952.892	0.94488	0.958786	0.972677	0.958781	1.1741	1.15271	1.14633	1.15771
nuoE	542.261	554.08	570.021	555.454	586.8	581.237	596.803	588.28	1.17102	1.10043	1.09618	1.12254	0.95609	0.934583	1.03853	0.976402
pepN	614.919	603.438	602.243	606.867	684.589	681.615	692.338	686.181	1.23943	1.27589	1.32158	1.27897	1.02126	0.999083	0.986486	1.00228
pfkA	1661.61	1556.99	1633.95	1617.51	1070.24	1045.02	1066.23	1060.5	0.414863	0.450485	0.425818	0.430389	0.607446	0.627513	0.600943	0.611967
pgk	7328.45	7415.22	7102.68	7282.12	3129.4	3164.26	2817.55	3037.07	0.182347	0.182094	0.157361	0.173934	0.431677	0.447578	0.584981	0.488079
putP	470.44	447.408	457.891	458.58	610.934	604.559	607.749	607.747	1.68648	1.82587	1.76167	1.75801	1.2559	1.35737	1.33655	1.31661
tktB	133.896	112.288	96.6066	114.263	396.7	389.259	362.829	382.93	8.77789	12.0175	14.1056	11.6336	2.10847	1.8732	2.38556	2.12241
tnaA	2238.87	2475.86	2140.54	2285.09	1861.98	1988.4	1806.04	1885.47	0.691659	0.644994	0.711886	0.682846	1.52726	1.49828	1.52337	1.5163
tpiA	2763.35	2753.9	2315.68	2610.98	1560.7	1549.86	1472.22	1527.59	0.318982	0.316729	0.404192	0.346634	0.613858	0.612396	0.737572	0.654609
wrbA	1306.07	1765.07	1713.2	1594.78	1527.47	1727.88	1706.97	1654.11	1.36777	0.958306	0.992743	1.10627	1.79775	1.79245	1.83844	1.80955
yaeH	928.795	970.525	950.257	949.859	904.501	917.034	908.536	910.024	0.948371	0.892806	0.914118	0.918431	1.08584	1.06673	1.01431	1.05562
ybeL	668.285	704.087	708.619	693.663	832.366	830.529	860.882	841.259	1.55134	1.39142	1.47592	1.47289	1.2806	1.36766	1.35363	1.33396
yccJ	425.786	462.875	419.448	436.037	608.934	678.248	609.852	632.345	2.0453	2.14708	2.11394	2.10211	1.5228	1.4742	1.37754	1.45818
yciL	1100.02	1089.79	1041.96	1077.26	854.593	855.103	833.003	847.566	0.603553	0.61568	0.639126	0.619453	0.72472	0.7438	0.681727	0.716749
ydfG	1006.47	989.145	952.738	982.786	879.235	847.425	870.654	865.771	0.763141	0.733977	0.835111	0.77741	0.808464	0.783849	0.821407	0.804573
yeex	1881.14	1966.57	1989.51	1945.74	2025.97	2058.22	2062.92	2049.03	1.1599	1.09538	1.07515	1.11014	1.75109	1.81052	1.75538	1.77233
yjbQ	108.887	117.611	139.951	122.15	287.58	307.521	325.08	306.727	6.97533	6.83679	5.39544	6.40252	2	2.06431	1.87001	1.97811
yqiD	3960.98	4131.82	4013.29	4035.36	4405.83	4488.46	4393.99	4429.43	1.23723	1.18008	1.19872	1.20534	1.87219	1.87856	1.8876	1.87945

### Sheet: 180 min
Data:	Flow-cytometry (FITC-H channel) in AU
Data processing:	Gating (1%) and Background subtraction
Number of events:	> 40000
Number of biological repeats:		3
Gene	Mean				STD				CV2				Skewness
	Replicate 1	Replicate 2	Replicate 3	Average	Replicate 1	Replicate 2	Replicate 3	Average	Replicate 1	Replicate 2	Replicate 3	Average	Replicate 1	Replicate 2	Replicate 3	Average
aldA	2233.53	2252.92	2219.17	2235.21	2086.63	2020.82	2066.46	2057.97	0.872783	0.804575	0.867112	0.848157	1.27085	1.25146	1.26683	1.26304
bolA	481.714	496.008	469.584	482.435	623.883	624.773	609.11	619.255	1.67737	1.5866	1.68253	1.64883	1.16993	1.13997	1.09435	1.13475
clpA	581.991	577.311	610.084	589.795	690.772	659.012	672.88	674.221	1.40876	1.30307	1.21645	1.30943	1.15545	1.07183	1.0365	1.08793
elaB	3458.47	3489.95	3510.12	3486.18	4897.89	4950.18	4942.29	4930.12	2.00562	2.01189	1.9825	2	1.47747	1.52209	1.48611	1.49522
feoA	226.53	216.697	231.969	225.065	442.098	417.137	433.742	430.992	3.80877	3.70555	3.49626	3.67019	1.4345	1.30672	1.19699	1.31274
gabD	113.449	115.316	115.95	114.905	294.09	307.821	314.918	305.61	6.71982	7.12558	7.37655	7.07399	1.45393	1.57799	1.46096	1.49763
gatZ	1490.15	1495.94	929.204	1305.1	1498.68	1502.27	1295.41	1432.12	1.01148	1.00848	1.94352	1.32116	1.79943	1.73316	2.05293	1.86184
gcvP	1454.62	1440.34	1461.04	1452	1131.38	1127.16	1132.48	1130.34	0.604949	0.612416	0.600807	0.606057	0.845451	0.846997	0.859305	0.850584
gcvT	638.493	670.014	630.709	646.405	797.279	782.367	788.534	789.393	1.55922	1.36349	1.56308	1.49527	1.22262	1.21642	1.18935	1.20946
glpD	778.276	769.303	774.756	774.112	1227.09	1247.75	1231.06	1235.3	2.48593	2.63063	2.5248	2.54712	3.01902	3.13431	3.10985	3.08773
katE	322.129	310.466	336.108	322.901	538.073	525.85	546.147	536.69	2.79012	2.86878	2.64035	2.76642	1.16242	1.19906	1.16524	1.17558
manY	1259.78	1163.62	1224.89	1216.1	1189.64	1081.67	1161.21	1144.17	0.891743	0.864111	0.898733	0.884862	1.53925	1.30868	1.50555	1.45116
ndk	940.432	915.637	930.716	928.928	933.559	918.321	923.055	924.978	0.985436	1.00587	0.983605	0.991638	1.14511	1.12226	1.11635	1.12791
nuoE	530.015	514.59	531.635	525.414	581.361	578.966	583.781	581.369	1.20314	1.26585	1.20579	1.22493	0.83607	0.813067	0.919999	0.856379
pepN	619.707	619.102	617.38	618.73	672.5	671.988	679.079	674.522	1.17764	1.17815	1.20986	1.18855	0.943721	0.921367	0.91118	0.925423
pfkA	1572.65	1566.12	1564.84	1567.87	1028.89	1029.94	1022.28	1027.04	0.428033	0.432483	0.426775	0.429097	0.585795	0.605927	0.578869	0.590197
pgk	7330.58	7306.56	6703.65	7113.6	3075.01	3175.38	2682.94	2977.78	0.175961	0.188871	0.160176	0.175003	0.430866	0.446842	0.58376	0.487156
putP	448.086	423.448	433.272	434.935	598.662	580.584	595.012	591.419	1.78501	1.87988	1.88595	1.85028	1.14599	1.23687	1.2246	1.20249
tktB	118.813	112.011	95.8515	108.892	366.311	378.046	350.852	365.07	9.50534	11.3911	13.3983	11.4316	1.62869	1.43673	1.83953	1.63498
tnaA	2070.08	2241.65	1988.36	2100.03	1755.84	1852.37	1721.05	1776.42	0.719439	0.682841	0.749204	0.717161	1.5229	1.49457	1.51874	1.51207
tpiA	2664.04	2627.59	2270.75	2520.79	1532.47	1519.15	1443.12	1498.25	0.330905	0.334258	0.403892	0.356352	0.607305	0.60567	0.729725	0.647567
wrbA	1605.77	1601.69	1593.12	1600.19	1590.18	1583.45	1589.17	1587.6	0.980677	0.977353	0.995046	0.984359	1.79188	1.78651	1.83257	1.80365
yaeH	870.785	895.063	929.029	898.292	907.937	896.343	897.604	900.628	1.08715	1.00286	0.933493	1.00783	1.05433	1.03398	0.981697	1.02334
ybeL	713.666	634.013	651.381	666.353	824.197	788.376	812.882	808.485	1.33374	1.54622	1.55735	1.4791	1.23848	1.31953	1.30972	1.28924
yccJ	383.268	388.072	409.621	393.654	569.333	553.231	587.571	570.045	2.20662	2.0323	2.05758	2.09883	1.39501	1.33492	1.26128	1.33041
yciL	1080	1063.92	1040.15	1061.36	840.375	840.99	829.688	837.017	0.60548	0.624827	0.63627	0.622192	0.684985	0.704152	0.640437	0.676524
ydfG	980.653	951.843	970.245	967.58	843.149	821.79	837.345	834.095	0.739226	0.745404	0.744812	0.743147	0.76912	0.741357	0.781239	0.763905
yeex	1832.84	1945.18	1964.52	1914.18	1945.47	2014.27	2034.72	1998.16	1.12667	1.0723	1.07275	1.09057	1.74789	1.80763	1.75258	1.76937
yjbQ	113.261	118.581	124.834	118.892	284.612	287.457	303.51	291.86	6.31455	5.87648	5.91128	6.0341	0.977105	1.07149	1.02654	1.02504
yqiD	3873.7	3889.71	3922.43	3895.28	4375.63	4358.69	4402.26	4378.86	1.27594	1.25568	1.25963	1.26375	1.87191	1.87827	1.88732	1.87917
