## Supplementary File 3 for "Positive supercoiling buildup is a trigger of *E. coli*’s short-term response to cold shock"

### Sheet: Sheet1
Gene	Genes involved in Metabolic Process (GO: 0008152)	Individual sub-processes							Genes involved in response to stimulus (GO: 0050896)	Individual sub-processes
		glycerol metabolic process (GO:0006071)	nitrogen cycle metabolic process (GO:0071941)	organic hydroxy compound catabolic process (GO:1901616)	Generation of precursor metabolites and energy (GO:0006091)	organic acid catabolic process (GO:0016054)	carbohydrate metabolic process (GO:0005975)	organic acid metabolic process (GO:0006082)		response to stress (GO:0006950)	cellular response to toxic substance (GO:0097237)
cueO									TRUE	TRUE
yaeH
ivy
fadE	TRUE					TRUE		TRUE
frsA
ykgE
yahK
yahO
lacA	TRUE						TRUE
lacZ	TRUE						TRUE
iraP									TRUE	TRUE
cyoD	TRUE				TRUE
cyoC	TRUE				TRUE
cyoB	TRUE				TRUE
cyoA	TRUE				TRUE
bolA	TRUE
atl	TRUE								TRUE	TRUE
aes
ushA	TRUE
copA									TRUE	TRUE
fetA
cstA									TRUE	TRUE
uspG	TRUE
dcuC	TRUE				TRUE
ybeL
nagA	TRUE					TRUE	TRUE	TRUE
nagB	TRUE					TRUE	TRUE	TRUE
nagE	TRUE								TRUE	TRUE
ybfA
ybgA
pxpB
pxpC
pxpA	TRUE						TRUE
nei	TRUE								TRUE	TRUE
abrB
sucB	TRUE				TRUE	TRUE		TRUE
sucC	TRUE				TRUE
sucD	TRUE				TRUE
zitB
ybhL
dps									TRUE	TRUE
fsaA	TRUE						TRUE
iaaA	TRUE
gsiA
gsiB									TRUE	TRUE
bssR
dacC	TRUE
ybjP
ybjQ
poxB	TRUE					TRUE		TRUE
hcr	TRUE				TRUE
hcp	TRUE								TRUE	TRUE	TRUE
clpA	TRUE								TRUE	TRUE
dmsA	TRUE				TRUE
ycaC
ycbJ
elyC	TRUE
pepN	TRUE
rmf									TRUE	TRUE
helD	TRUE								TRUE	TRUE
cbpM
cbpA
agp	TRUE						TRUE
yccJ
wrbA									TRUE	TRUE
putA	TRUE					TRUE		TRUE	TRUE	TRUE
putP
ghrA
grxB	TRUE				TRUE
ycfP
pepT	TRUE
icd	TRUE				TRUE		TRUE	TRUE	TRUE	TRUE
ymfI
dadA	TRUE					TRUE		TRUE
dhaL	TRUE	TRUE		TRUE			TRUE
ychH									TRUE	TRUE
narL	TRUE		TRUE					TRUE
narX	TRUE		TRUE					TRUE	TRUE	TRUE
narK	TRUE		TRUE					TRUE
narG	TRUE		TRUE		TRUE			TRUE
narH	TRUE		TRUE		TRUE			TRUE
narJ	TRUE		TRUE					TRUE
narI	TRUE		TRUE		TRUE			TRUE
adhE	TRUE
yciI
sohB	TRUE
osmB
pspE
zntB
uspF									TRUE	TRUE
paaH	TRUE					TRUE		TRUE
pdxI
ydcF
aldA	TRUE						TRUE
ydcH
ydcL
mnaT
curA
pptA
osmC									TRUE	TRUE	TRUE
ydeN
hipA	TRUE
hipB	TRUE
lsrR	TRUE								TRUE	TRUE
lsrA
uxaB	TRUE			TRUE		TRUE	TRUE	TRUE
sad	TRUE					TRUE		TRUE
ydfG	TRUE							TRUE
relE	TRUE								TRUE	TRUE
ynfK	TRUE							TRUE
pntB	TRUE				TRUE
pntA	TRUE				TRUE
fumA	TRUE				TRUE
manA	TRUE						TRUE
ydgA
hdhA	TRUE					TRUE		TRUE
gstA									TRUE	TRUE
anmK	TRUE					TRUE	TRUE	TRUE
sodC									TRUE	TRUE	TRUE
ydhF
ydhL
sodB									TRUE	TRUE	TRUE
ribC	TRUE
ydhQ									TRUE	TRUE
ydiP	TRUE
ppsR	TRUE
btuE									TRUE	TRUE	TRUE
pfkB	TRUE				TRUE		TRUE	TRUE	TRUE	TRUE
yniA
katE	TRUE								TRUE	TRUE	TRUE
osmE									TRUE	TRUE
nadE	TRUE							TRUE	TRUE	TRUE
ydjY
ydjZ
ynjA									TRUE		TRUE
ynjB
ynjD
ynjE	TRUE							TRUE
msrB	TRUE								TRUE	TRUE
yeaO
yeaQ
yeaR
manX
manY
manZ
uspC									TRUE	TRUE
araF
ftnB
ftnA									TRUE	TRUE
yecH
tcyJ
yedE
yedF									TRUE	TRUE
hchA	TRUE							TRUE	TRUE	TRUE
yeeX
sbcB	TRUE								TRUE	TRUE
ogrK
gatD	TRUE			TRUE			TRUE
gatB	TRUE						TRUE
gatA	TRUE						TRUE
gatZ	TRUE			TRUE			TRUE
gatY	TRUE			TRUE			TRUE
fbaB	TRUE				TRUE		TRUE	TRUE
yehC
yehD
yehY
dld	TRUE				TRUE			TRUE
preT	TRUE
mglC									TRUE	TRUE
mglA									TRUE	TRUE
mglB
folE	TRUE
psuG	TRUE
fruB
ccmA
napC	TRUE		TRUE		TRUE
napB	TRUE				TRUE
napD
napF									TRUE	TRUE
atoS	TRUE
atoC
glpQ	TRUE	TRUE					TRUE
glpT	TRUE	TRUE					TRUE
glpA	TRUE	TRUE		TRUE	TRUE		TRUE
glpB	TRUE	TRUE		TRUE	TRUE		TRUE
glpC	TRUE	TRUE		TRUE	TRUE		TRUE
menD	TRUE
elaB									TRUE	TRUE
elaA
nuoI	TRUE				TRUE
nuoH	TRUE				TRUE
nuoG	TRUE				TRUE
nuoF	TRUE				TRUE
nuoE
nuoC
nuoB	TRUE				TRUE
lrhA	TRUE
yfbS
glk	TRUE				TRUE		TRUE	TRUE
cysK	TRUE							TRUE
ptsH
yfeX									TRUE		TRUE
maeB	TRUE							TRUE
talA	TRUE				TRUE		TRUE
tktB	TRUE				TRUE
nudK	TRUE
aegA	TRUE							TRUE
yffB
ndk	TRUE
patZ	TRUE								TRUE	TRUE
raiA									TRUE	TRUE
abpA
lhgD	TRUE					TRUE		TRUE
gabD	TRUE					TRUE		TRUE
gabT	TRUE					TRUE		TRUE
kbp
srlA
srlE
srlB
srlD	TRUE			TRUE			TRUE
srlR
gutQ	TRUE						TRUE	TRUE
norR
hycI	TRUE
hypA	TRUE
hypB	TRUE
hypC	TRUE
hypD	TRUE
ygcN
ppnN
tas									TRUE	TRUE
lysA	TRUE							TRUE
xdhB	TRUE
yqeB
yqeC	TRUE
mocA	TRUE
yqfA
gcvP	TRUE					TRUE		TRUE
gcvH	TRUE					TRUE		TRUE
gcvT	TRUE					TRUE		TRUE
pgk	TRUE				TRUE		TRUE	TRUE
epd	TRUE						TRUE
ansB	TRUE					TRUE		TRUE
yqgA
glcB	TRUE				TRUE	TRUE	TRUE	TRUE
glcG
yghU									TRUE		TRUE
hybC	TRUE				TRUE
hybA	TRUE	TRUE		TRUE	TRUE		TRUE
hybO	TRUE				TRUE
gpr	TRUE								TRUE	TRUE
dkgA	TRUE						TRUE	TRUE
ygiS
ygiW									TRUE	TRUE
mug	TRUE								TRUE	TRUE
ygjR
yqjC
yqjD
yqjE
yqjK
garK	TRUE					TRUE	TRUE	TRUE
garR	TRUE					TRUE	TRUE	TRUE
garL	TRUE					TRUE	TRUE	TRUE
garP	TRUE						TRUE	TRUE
garD	TRUE					TRUE	TRUE	TRUE
yhbS
ubiT	TRUE							TRUE
ubiU	TRUE							TRUE
yhcC
nanK	TRUE					TRUE	TRUE	TRUE	TRUE	TRUE
nanE	TRUE					TRUE	TRUE	TRUE
nanT
nanA	TRUE					TRUE	TRUE	TRUE
mdh	TRUE				TRUE		TRUE	TRUE
yhdH
bfr
nirB	TRUE		TRUE		TRUE			TRUE
nirD	TRUE		TRUE		TRUE			TRUE
nirC	TRUE		TRUE					TRUE
pck	TRUE						TRUE
feoA									TRUE	TRUE
glpD	TRUE	TRUE		TRUE	TRUE		TRUE
glgA	TRUE				TRUE		TRUE		TRUE	TRUE
glgC	TRUE				TRUE		TRUE
glgX	TRUE				TRUE		TRUE		TRUE	TRUE
glgB	TRUE				TRUE		TRUE		TRUE	TRUE
asd	TRUE							TRUE	TRUE	TRUE
gntR	TRUE					TRUE	TRUE	TRUE	TRUE	TRUE
yhhX
yhhY
ugpQ	TRUE	TRUE					TRUE
ugpC
ugpE
yhhN
nikA
yhhJ
uspA
dtpB
hdeB									TRUE	TRUE
ccp
dctA									TRUE	TRUE
dppA
ysaA	TRUE				TRUE
lyxK	TRUE						TRUE
aldB									TRUE	TRUE
selB	TRUE							TRUE
selA	TRUE							TRUE
mtlA
mtlD	TRUE			TRUE			TRUE
yibL
gpmM
yicH
nlpA
tnaC
tnaA	TRUE					TRUE		TRUE
tnaB	TRUE					TRUE		TRUE
viaA
ravA
metE	TRUE							TRUE
tatA
tatB
pepQ	TRUE
yihD
glnG	TRUE		TRUE
glnL	TRUE		TRUE
dtd	TRUE					TRUE		TRUE	TRUE	TRUE
pfkA	TRUE				TRUE		TRUE	TRUE
tpiA	TRUE	TRUE		TRUE	TRUE		TRUE	TRUE
yiiS
uspD									TRUE	TRUE
fpr									TRUE	TRUE
glpK	TRUE	TRUE		TRUE			TRUE		TRUE	TRUE
rraA
katG	TRUE								TRUE	TRUE	TRUE
gldA	TRUE	TRUE		TRUE	TRUE		TRUE
zraS	TRUE								TRUE	TRUE
metH	TRUE							TRUE
yjbB
pepE	TRUE
qorA									TRUE	TRUE
yjbQ
yjbR
nrfB	TRUE				TRUE
nrfC	TRUE				TRUE
nrfD	TRUE				TRUE
fdhF	TRUE				TRUE			TRUE
basR
fumB	TRUE				TRUE				TRUE	TRUE
dcuB	TRUE				TRUE
ghoS	TRUE
lysU	TRUE							TRUE
aspA	TRUE				TRUE			TRUE
frdA	TRUE				TRUE				TRUE	TRUE
ulaR	TRUE
ulaG	TRUE					TRUE	TRUE	TRUE
ulaD	TRUE					TRUE	TRUE	TRUE
ytfB	TRUE
qorB
cpdB	TRUE								TRUE	TRUE
ytfJ
msrA	TRUE								TRUE	TRUE
ahr	TRUE							TRUE
yjhB
yjhC									TRUE	TRUE
yjhU
nanM	TRUE						TRUE
nanC
fimB	TRUE								TRUE	TRUE
fimA
mrr	TRUE								TRUE	TRUE
lgoR	TRUE					TRUE	TRUE	TRUE
yjjB									TRUE	TRUE
osmY									TRUE	TRUE
yjjI	TRUE				TRUE
yaeP
blr									TRUE	TRUE
csrC
glcF	TRUE			TRUE		TRUE		TRUE
yibT
ghoT
ytjA
TOTAL	200	12	13	16	60	35	61	77	77	74	10
